# Integrated proteomics reveals the landscape of autophagy degradation in human neurons and autophagy receptors regulating neuronal activity

**DOI:** 10.1101/2022.12.04.519029

**Authors:** Xiaoting Zhou, You-Kyung Lee, Xianting Li, Henry Kim, Carlos Sanchez-Priego, Xian Han, Haiyan Tan, Suiping Zhou, Yingxue Fu, Kerry Purtell, Qian Wang, Gay Holstein, Beisha Tang, Junmin Peng, Nan Yang, Zhenyu Yue

**Affiliations:** Department of Neurology, The Friedman Brain Institute, Icahn School of Medicine at Mount Sinai, New York, NY 10029.; Department of Neuroscience, The Friedman Brain Institute, Icahn School of Medicine at Mount Sinai, New York, NY 10029.; Department of Geriatrics, Xiangya Hospital, Central South University, Changsha, Hunan, 410008, China.; Nash Family Department of Neuroscience, Friedman Brain Institute, Icahn School of Medicine at Mount Sinai, New York, NY, 10029, USA.; Black Family Stem Cell Institute, Icahn School of Medicine at Mount Sinai, New York, NY 10029, USA; Department of Structural Biology, St. Jude Children’s Research Hospital, Memphis, TN 38105, USA; Department of Developmental Neurobiology, St. Jude Children’s Research Hospital, Memphis, TN 38105, USA; Integrated Biomedical Sciences Program, University of Tennessee Health Science Center, Memphis, TN 38163, USA; Center for Proteomics and Metabolomics, St. Jude Children’s Research Hospital, Memphis, TN 38105, USA; Department of Neurology, Xiangya Hospital, Central South University, Changsha, Hunan, 410008, China; National Clinical Research Center for Geriatric Disorders, Xiangya Hospital, Central South University, Changsha, Hunan 410008, China

## Abstract

Autophagy is a catabolic and self-degradative process crucial for maintaining cellular homeostasis. Malfunctional autophagy is implicated in neurodevelopmental and neurodegenerative diseases. However, the exact role and targets of autophagy in human neurons remain elusive. Here we reported a systematic investigation of neuronal autophagy targets through integrated proteomics. Deep proteomic profiling of multiple autophagy-deficient lines of human induced neurons, mouse brains, and LC3-interactome uncovers a role of neuronal autophagy in targeting primarily endoplasmic reticulum (ER), mitochondria, endosome, Golgi apparatus, synaptic vesicle (SV) proteins, and cAMP-PKA pathway, for degradation. Tubular ER and specific SV proteins are significant autophagy cargos in the axons. Functional validation identified calumenin as an ER resident autophagy receptor and illuminated a role of autophagy in regulating PKA and neuronal activity through AKAP11-mediated degradation. Our study thus reveals the landscape of autophagy degradation in human neurons and offers molecular insight into mechanisms of neurological disorders linked to autophagy deficiency.

**Highlight:**

1. Integrated proteomics reveals the landscape of autophagy degradation in human neurons
2. Autophagy clears tubular ER and selective ER and synaptic vesicle proteins in neurons
3. Calumenin is an ER resident autophagy receptor
4. Autophagy controls PKA pathway and neuronal activity through autophagy receptor AKAP11
