## Supplementary table 1 for "Integrated proteomics reveals the landscape of autophagy degradation in human neurons and autophagy receptors regulating neuronal activity"

### Sheet: Table S1
Supplementary Table 1. Summary of whole and phosphor proteomics sample information in this study.
Human stem cell-derived iNeurons
TMT Channel	Sample	Genotype	Age	Gender	Brain region	Protein location
126	ATG7KD1	ATG7 KD #1	5 weeks on glia	Male (H1 cell line)	NA	NA
127N	ATG7KD2	ATG7 KD #1	5 weeks on glia	Male (H1 cell line)	NA	NA
127C	ATG7KD3	ATG7 KD #1	5 weeks on glia	Male (H1 cell line)	NA	NA
128N	CTRL1	Ctrl #2	5 weeks on glia	Male (H1 cell line)	NA	NA
128C	CTRL2	Ctrl #2	5 weeks on glia	Male (H1 cell line)	NA	NA
129N	CTRL3	Ctrl #2	5 weeks on glia	Male (H1 cell line)	NA	NA
129C	ATG7KD4	ATG7 KD #6	5 weeks on glia	Male (H1 cell line)	NA	NA
130N	ATG7KD5	ATG7 KD #6	5 weeks on glia	Male (H1 cell line)	NA	NA
130C	ATG7KD6	ATG7 KD #6	5 weeks on glia	Male (H1 cell line)	NA	NA
131N	CTRL4	Ctrl #6	5 weeks on glia	Male (H1 cell line)	NA	NA
131C	CTRL5	Ctrl #6	5 weeks on glia	Male (H1 cell line)	NA	NA
132N	CTRL6	Ctrl #6	5 weeks on glia	Male (H1 cell line)	NA	NA
132C	ATG14KD1	ATG14 KD #3	5 weeks on glia	Male (H1 cell line)	NA	NA
133N	ATG14KD2	ATG14 KD #5	5 weeks on glia	Male (H1 cell line)	NA	NA
133C	ATG14KD3	ATG14 KD #5	5 weeks on glia	Male (H1 cell line)	NA	NA
134N	CTRL7	Ctrl #2	5 weeks on glia	Male (H1 cell line)	NA	NA
Atg7f/f-SynCre
TMT Channel	Sample	Genotype	Age	Gender	Brain region	Protein location
127N	Atg7_WT_1	Atg7fl/fl	4-6w		Hemisphere	NA
129N	Atg7_WT_2	Atg7fl/fl	4-6w		Hemisphere	NA
129C	Atg7_WT_3	Atg7fl/fl	4-6w		Hemisphere	NA
131	Atg7_WT_4	Atg7fl/fl	4-6w		Hemisphere	NA
127C	Atg7_cKO_1	Atg7fl/fl-SynCre(+)	4-6w		Hemisphere	NA
128N	Atg7_cKO_2	Atg7fl/fl-SynCre(+)	4-6w		Hemisphere	NA
128C	Atg7_cKO_3	Atg7fl/fl-SynCre(+)	4-6w		Hemisphere	NA
Atg14f/f-SynCre
TMT Channel	Sample	Genotype	Age	Gender	Brain region	Protein location
126	Atg14_WT_1	Atg14fl/fl	4-6w	Female	Hemisphere	NA
127N	Atg14_WT_2	Atg14fl/fl	4-6w	Male	Hemisphere	NA
127C	Atg14_WT_3	Atg14fl/fl	4-6w	Male	Hemisphere	NA
128N	Atg14_WT_4	Atg14fl/fl	4-6w	Female	Hemisphere	NA
130N	Atg14_cKO_1	Atg14fl/fl-SynCre(+)	4-6w	Male	Hemisphere	NA
130C	Atg14_cKO_2	Atg14fl/fl-SynCre(+)	4-6w	Female	Hemisphere	NA
131	Atg14_cKO_3	Atg14fl/fl-SynCre(+)	4-6w	Male	Hemisphere	NA
GFP-LC3 IP
TMT Channel	Sample	Genotype	Age	Gender	Brain region	Protein location
126	WT1	WT	4-6w			Cytoplasm
127N	WT2	WT	4-6w			Cytoplasm
127C	Atg7FF; GFP-LC3-1	Atg7fl/fl; GFP-LC3	4-6w			Cytoplasm
128N	Atg7FF; GFP-LC3-2	Atg7fl/fl; GFP-LC3	4-6w			Cytoplasm
128C	Atg7FF; GFP-LC3-3	Atg7fl/fl; GFP-LC3	4-6w			Cytoplasm
129N	Atg7cKO; GFP-LC3-2	Atg7fl/fl-SynCre(+); GFP-LC3	4-6w			Cytoplasm
129C	Atg7cKO; GFP-LC3-3	Atg7fl/fl-SynCre(+); GFP-LC3	4-6w			Cytoplasm
130N	Atg7cKO; GFP-LC3-4	Atg7fl/fl-SynCre(+); GFP-LC3	4-6w			Cytoplasm
Phosphoproteomics_human iNeurons
TMT Channel	Sample	Genotype	Age	Gender	Brain region	Protein location
126	ATG7KD1	ATG7 KD #1	5 weeks on glia	Male (H1 cell line)	NA	NA
127N	ATG7KD2	ATG7 KD #1	5 weeks on glia	Male (H1 cell line)	NA	NA
127C	ATG7KD3	ATG7 KD #1	5 weeks on glia	Male (H1 cell line)	NA	NA
128N	CTRL1	Ctrl #2	5 weeks on glia	Male (H1 cell line)	NA	NA
128C	CTRL2	Ctrl #2	5 weeks on glia	Male (H1 cell line)	NA	NA
129N	CTRL3	Ctrl #2	5 weeks on glia	Male (H1 cell line)	NA	NA
129C	ATG7KD4	ATG7 KD #6	5 weeks on glia	Male (H1 cell line)	NA	NA
130N	ATG7KD5	ATG7 KD #6	5 weeks on glia	Male (H1 cell line)	NA	NA
130C	ATG7KD6	ATG7 KD #6	5 weeks on glia	Male (H1 cell line)	NA	NA
131N	CTRL4	Ctrl #6	5 weeks on glia	Male (H1 cell line)	NA	NA
131C	CTRL5	Ctrl #6	5 weeks on glia	Male (H1 cell line)	NA	NA
132N	CTRL6	Ctrl #6	5 weeks on glia	Male (H1 cell line)	NA	NA
132C	ATG14KD1	ATG14 KD #3	5 weeks on glia	Male (H1 cell line)	NA	NA
133N	ATG14KD2	ATG14 KD #5	5 weeks on glia	Male (H1 cell line)	NA	NA
133C	ATG14KD3	ATG14 KD #5	5 weeks on glia	Male (H1 cell line)	NA	NA
134N	CTRL7	Ctrl #2	5 weeks on glia	Male (H1 cell line)	NA	NA
